# The cell wall lipoprotein CD1687 acts as a DNA binding protein during deoxycholate-induced biofilm formation in *Clostridioides difficile*

**DOI:** 10.1101/2022.11.29.518320

**Authors:** Emile Auria, Lise Hunault, Patrick England, Marc Monot, Juliana Pipoli Da Fonseca, Mariette Matondo, Magalie Duchateau, Yannick D.N. Tremblay, Bruno Dupuy

## Abstract

The ability of bacterial pathogens to establish recurrent and persistent infections is frequently associated with their ability to form biofilms. *Clostridioides difficile* infections have a high rate of recurrence and relapses and it is hypothesised that biofilms are involved in its pathogenicity and persistence. Biofilm formation by *C. difficile* is still poorly understood. It has been shown that specific molecules such as deoxycholate (DCA) or metronidazole induce biofilm formation, but the mechanisms involved remain elusive. In this study, we describe the role of the *C. difficile* lipoprotein CD1687 during DCA-induced biofilm formation. We showed that the expression of *CD1687*, which is part of an operon within the *CD1685-CD1689* gene cluster, is controlled by multiple transcription starting sites and some are induced in response to DCA. Only CD1687 is required for biofilm formation and the overexpression of CD1687 is sufficient to induce biofilm formation. Using RNAseq analysis, we showed that CD1687 affects the expression of transporters and metabolic pathways and we identified several potential binding partners by pull-down assay, including transport-associated extracellular proteins. We then demonstrated that CD1687 is surface exposed in *C. difficile*, and that this localization is required for DCA-induced biofilm formation. Given this localization and the fact that *C. difficile* forms eDNA-rich biofilms, we confirmed that CD1687 binds DNA in a non-specific manner. We thus hypothesize that CD1687 is a component of the downstream response to DCA leading to biofilm formation by promoting interaction between the cells and the biofilm matrix by binding eDNA.
