## Supplementary Table S1 for "The cell wall lipoprotein CD1687 acts as a DNA binding protein during deoxycholate-induced biofilm formation in *Clostridioides difficile*"

### Sheet: Strains, plasmids and primers
Table S1: Lists of strains, plasmids and primers used in this study
Strains
Species	Strains	Genotype	Resistance	Reference
C. difficile	630Δerm	630Δerm		Hussain et al. 2005
C. difficile	CDIP2031	630Δerm pDIA6103	Cm/Tm	This study
C. difficile	CDIP1685	630Δerm pDIA6920	Cm/Tm	This study
C. difficile	CDIP1170	630Δerm CD1687::ermpDIA6921	Erm; Cm/Tm	Dubois et al. 2019
C. difficile	CDIP2044	630Δerm Δ1686		This study
C. difficile	CDIP1614	630Δerm Δ1687		This study
C. difficile	CDIP2033	630Δerm Δ1687 pDIA6103	Cm/Tm	This study
C. difficile	CDIP1687	630Δerm Δ1687 pDIA6920	Cm/Tm	This study
C. difficile	CDIP2048	630Δerm Δ1687 pDIA7242	Cm/Tm	This study
C. difficile	CDIP2049	630Δerm Δ1687 pDIA7243	Cm/Tm	This study
C. difficile	CDIP1615	630Δerm Δ1688Δ1689		This study
E. coli	EC1383	Bli5 pDIA7089	Amp/Cm	This study
Plasmids
	pDIA61103	pRPF185ΔgusA	Cm/Tm	Soutourina et al. 2013
	pDIA6920	pRPF185-CD1687	Cm/Tm	Dubois et al. 2019
	pDIA6921	pRPF185-CD1687-his6	Cm/Tm	Dubois et al. 2019
	pDIA7242	pRPF185-CD1687 (partial Sα)	Cm/Tm	This study
	pDIA7243	pRPF185-CD1687 (partial Sβ)	Cm/Tm	This study
	pDIA6877	pMSR0	Cm/Tm	Peltier et al. 2020
	pDIA7244	pMSR0-Δ1686	Cm/Tm	This study
	pDIA7040	pMSR0-Δ1687	Cm/Tm	This study
	pDIA7041	pMSR0-Δ1688Δ1689	Cm/Tm	This study
	pDIA7089	pET20-CD1687-his6	Amp/Cm	This study
	Amp: ampicillin; Cm : chloramphenicol; Tm : thiamphenicol; Erm : erythromycin
Primers
	Primer Name	Sequence	Primers Description
Deletions
	EA096	TTTTTTGTTACCCTAAGTTTGTAGAGTTTTATGTTACAATAAGAAAAA	Forward, upstream, CD1686 deletion
	EA171	GTAGTATTTTATAGTAGGTTATTCATTAATATTCCTCCGTCAAC	Reverse, upstream, CD1686 deletion
	EA172	GAATATTAATGAATAACCTACTATAAAATACTACTATATGAGGTG	Forward, downstream, CD1686 deletion
	EA173	AGATTATCAAAAAGGAGTTTGTCAATATCCACATTGGCTTTTTC	Reverse, downstream, CD1686 deletion
	EA174	GAGTAGATTTAGAAAAGAAGAATATAATAAG	Forward, verification CD1686 deletion
	EA175	GTATCCCCTACCTTTATTTGTCTAT	Reverse, verification CD1686 deletion
	EA001	TTTTTTGTTACCCTAAGTTTGATGATTTCACTTATAATAAAATGC	Forward, upstream, CD1687 deletion
	EA002	TTTATTTGTCCATATTAAGCACCTCATATAGTAG	Reverse, upstream, CD1687 deletion
	EA003	GCTTAATATGGACAAATAAAGGTAGGGG	Forward, downstream, CD1687 deletion
	EA004	AGATTATCAAAAAGGAGTTTGAGAGACTATATATTCAAGTTCATC	Reverse, downstream, CD1687 deletion
	EA005	GTATGGCATGGTTGCTATC	Forward, verification CD1687 deletion
	EA006	GCTTGCTAAGTTCTTCTACTACAC	Reverse, verification CD1687 deletion
	EA007	TTTTTTGTTACCCTAAGTTTGTTGACAGCATGTGAAAAAG	Forward, upstream, CD1688-CD1689 deletion
	EA008	ACTTTTTTGGCTTCATAAGTATCCCCTAC	Reverse, upstream, CD1688-CD1689 deletion
	EA009	ACTTATGAAGGATGTAGATATTGGAACTACATTTG	Forward, downstream, CD1688-CD1689 deletion
	EA010	AGATTATCAAAAAGGAGTTTGCTTCATACATATCATTTCCAG	Reverse, downstream, CD1688-CD1689 deletion
	EA011	GAGGTGCTTAATATGAATAAAATAGT	Forward, verification CD1688-CD1689 deletion
	EA012	CTAATTAGTATACCCATTCTTCATTTC	Reverse, verification CD1688-CD1689 deletion
Complementation/Overexpression
	EA167	ATCTGAGCTCCAGGCCTCTACTATAAAATACTACTATATGAGGTGCT	Forward, cloning of partial CD1687 (Sαβ)
	EA168	GTTTTATTAAAACTTATAGGATCCTTATAGCTTAATATTATTATTTCTTATATTAATAGTATTTTC	Reverse, cloning of partial CD1687 (Sα)
	EA176	ACTACTATTTTCTTCACATGCTGTCAACATAAAAA	Reverse, cloning of partial CD1687 (Sβ)
	EA177	ACAGCATGTGAAGAAAATAGTAGTCAGTATGAGGTG	Forward, cloning of partial CD1687 (Sβ)
	EA178	GTTTTATTAAAACTTATAGGATCCTTATTTGTCTATCTTAACTTTATGAGATTTTAA	Reverse, cloning of partial CD1687 (Sβ)
qRT-PCR
	EA179	GAGAAATTGTTCTGCTCAAAGGA	Forward, qRT-PCR CD1684
	EA180	AGAACTCCATATTTCCCAGTTACG	Reverse, qRT-PCR CD1684
	EA181	GGCTACAAGGTATGGTAATTGG	Forward, qRT-PCR CD1685
	EA182	ACAAAATCCATCGCAAACTG	Reverse, qRT-PCR CD1685
	EA183	TGGAAGAAGAGAAAGCTAAGGAGT	Forward, qRT-PCR CD1686
	EA184	ACTCAATTTGTTCAACACTTTTACT	Reverse, qRT-PCR CD1686
	EA185	TGACTTTAATGCCTGGGAAA	Forward, qRT-PCR CD1687
	EA186	CAATCTTACCCTCTGCCTCA	Reverse, qRT-PCR CD1687
	EA187	AGAAGAACTTAGCAAGCATTTTG	Forward, qRT-PCR CD1688
	EA188	CTTCTCCATCTTCACACTTTTCA	Reverse, qRT-PCR CD1688
	EA189	TGTTAAAATCCCCAGAAAGTACA	Forward, qRT-PCR CD1689
	EA190	CTAGTTTCCTTCATTGCAGTAGC	Reverse, qRT-PCR CD1689
	QRTBD03	TTTTGTTGTGTCTATGAACCTTTGT	Forward, qRT-PCR gyrA
	QRTBD04	TCCTTTACCAGCTCTTATTTGACTT	Reverse, qRT-PCR gyrA
RT-PCR
	EA043	GGGTATGGCATGGTTG	Forward, RT-PCR for the CD1685-CD1689 transcript amplification
	EA027	AGGATCTTTCAGTCTTATTGGGTTCA	Reverse, RT-PCR for the CD1685-CD1689 transcript amplification
5'RACE
	EA021	CCTGTATCATTAAACTCAATTTGTTC	5' RACE, reverse transcription in CD1686 coding sequence
	EA018	ACACAATCTTACCCTCTGCCTC	5' RACE, reverse transcription in CD1687 coding sequence
	P1686	CATACTCCTTAGCTTTCTCTTCTT	Reverse, 5' RACE amplification from CD1686 coding sequence
	P1687	GTCATGTCCAACAAAGCCTTAC	Reverse, 5' RACE amplification from CD1687 coding sequence
	AAP	GGCCACGCGTCGACTAGTACGGGIIGGGIIGGGIIG	Forward, 5' RACE amplifications (Invitrogen)
	T7	TGTAATACGACTCACTATAG GG	Forward, 5'RACE sequencing in TA cloning
	SP6	ATTTAGGTGACACTATAGAATA	Reverse, 5'RACE sequencing in TA cloning
Amplicon for EMSA
	EA197	GAAAACTTTCATTTTCCACCTCC	Reverse, 433bp amplicon used in EMSA
	EA198	GCAATAACAAATAAATTATTAGGAAATAAG	Forward, 433bp amplicon used in EMSA
