## Supplementary Table S3 for "The cell wall lipoprotein CD1687 acts as a DNA binding protein during deoxycholate-induced biofilm formation in *Clostridioides difficile*"

### Sheet: Table S3
TableS3: Major transcriptomic changes observed in the transcriptomic experiments
		Gene ID	Short ID	Name	Product	Regulation
						630Δerm/Δ1687 in DOC		630Δerm pRPF185-CD1687 / 630Δerm pRPF185
						log2(FC)	p.value	log2(FC)	p.value
Cell wall	Modifications	CD630_28510	CD2851	dltC	D-alanine--poly(phosphoribitol) ligase subunit 2 (D-alanyl carrier protein) (DCP)	-0.18	0.39	2.05	0
		CD630_28520	CD2852	dltB	D-alanyl transferase DltB, MBOAT family	-0.43	0.02	2.2	0
		CD630_28530	CD2853	dltA	D-alanine--poly(phosphoribitol) ligase subunit 1	-0.42	0.02	2.45	0
		CD630_28540	CD2854	dltD	D-alanine transferase	-0.48	0	2	0
	Synthesis	CD630_07840	CD0784		Putative N-acetylmuramoyl-L-alanine amidase	-1.57	0	0.47	0.42
		CD630_21410	CD2141	dacF3	Serine-type D-Ala-D-Ala carboxypeptidase	-0.6	0.26	-2.85	0
		CD630_25040	CD2504	vanY2	Putative D-alanyl-D-alanine carboxypeptidase	-1.1	0	-0.6	0.52
		CD630_36010	CD3601	vanY3	D-alanyl-D-alanine carboxypeptidase, M15 family (DD-peptidase) (DD-carboxypeptidase)	-2.12	0	-0.16	0.87
		CD630_26510	CD2651	murG	UDP-N-acetylglucosamine--N-acetylmuramyl-(pentapeptide) pyrophosphoryl-undecaprenol N-acetylglucosamine transferase	-0.01	0.91	0.4	0.08
		CD630_26530	CD2653	murD	UDP-N-acetylmuramoylalanine--D-glutamate ligase (UDP-N- acetylmuramoyl-L-alanyl-D-glutamate synthetase) (D-glutamic acid- adding enzyme)	0.16	0.28	1.59	0
		CD630_26540	CD2654	mraY	Phospho-N-acetylmuramoyl-pentapeptide-transferase (UDP- MurNAc-pentapeptide phosphotransferase)	0.31	0.03	0.54	0.01
		CD630_26550	CD2655	murF	UDP-N-acetylmuramoyl-tripeptide--D-alanyl-D-alanine ligase (UDP-MurNAc-pentapeptide synthetase) (D-alanyl-D-alanine-adding enzyme)	0.29	0.02	0	1
		CD630_26640	CD2664	murE	UDP-N-acetylmuramyl-tripeptide synthetase	0.08	0.73	0.83	0.01
		CD630_01230	CD0123	murA	UDP-N-acetylglucosamine 1-carboxyvinyltransferase	0.05	0.76	1.66	0
		CD630_34020	CD3402	murB	UDP-N-acetylenolpyruvoylglucosamine reductase	0.53	0	0.5	0.19
		CD630_01190	CD0119	glmM	Phosphoglucosamine mutase	0.42	0	1.66	0
		CD630_01200	CD0120	glmS	Glucosamine--fructose-6-phosphate aminotransferase [isomerizing]	-0.1	0.4	1.17	0
		CD630_35180	CD3518	murC	UDP-N-acetylmuramate--L-alanine ligase (UDP-N-acetylmuramoyl-L-alanine synthetase)	0.27	0.11	-0.41	0.14
		CD630_35150	CD3515	glmU	Bifunctional protein GlmU [Includes: UDP-N-acetylglucosamine pyrophosphorylase Glucosamine-1-phosphate N-acetyltransferase]	1.13	0	0.07	0.84
Fermentation	Acetoin	CD630_00360	CD0036	acoA	Acetoin dehydrogenase E1 component (TPP-dependent alpha subunit)	2.41	0	1.44	0
		CD630_00370	CD0037	acoB	Acetoin dehydrogenase E1 component (TPP-dependent beta subunit)	2.17	0	1.81	0
		CD630_00380	CD0038	acoC	Acetoin dehydrogenase E2 component (dihydrolipoamide acetyltransferase)	1.92	0	1.66	0
		CD630_00390	CD0039	acoL	Acetoin dehydrogenase E3 component (dihydrolipoamide dehydrogenase)	1.7	0	1.77	0
	Formate	CD630_07580	CD0758	pflA	Pyruvate formate-lyase activating enzyme	1.33	0	0.51	0.04
		CD630_07590	CD0759	plfB	Formate acetyltransferase (Pyruvate formate-lyase)	1.21	0	0.72	0
	Succinate utilization	CD630_23380	CD2338	gbd	4-hydroxybutyrate dehydrogenase (4-hydroxybutanoate:NAD+ oxidoreductase)	-2.52	0	0.12	0.81
		CD630_23390	CD2339	cat2	4-hydroxybutyrate CoA transferase	-2.48	0	0.22	0.52
		CD630_23400	CD2340		Conserved hypothetical protein	-2.71	0	0.16	0.67
		CD630_23410	CD2341	abfD	Gamma-aminobutyrate metabolism dehydratase/isomerase [includes: 4- hydroxybutyryl-coa dehydratase vinylacetyl-coa-delta-isomerase]	-2.62	0	0.19	0.68
		CD630_23420	CD2342	sucD	Succinate-semialdehyde dehydrogenase (NAD(P)+)	-2.75	0	0.21	0.58
		CD630_23430	CD2343	cat1	Succinyl-CoA:coenzyme A transferase	-2.8	0	0.08	0.86
		CD630_23440	CD2344		AAE - The Aspartate:Alanine Exchanger (AAE) Family - Secondary Transporter - aspartate:alanine antiporter -- Putative membrane protein	-2.72	0	-0.12	0.8
Stickland Fermentations	Leucine	CD630_03950	CD0395	hadA	Isocaprenoyl-CoA:2-hydroxyisocaproate CoA-transferase	1.19	0	1.43	0
		CD630_03960	CD0396	hadI	Activator of 2-hydroxyisocaproyl-CoA dehydratase	1.18	0	1.1	0
		CD630_03970	CD0397	hadB	Subunit of oxygen-sensitive 2-hydroxyisocaproyl-CoA dehydratase B	1.17	0	1.06	0.01
		CD630_03980	CD0398	hadC	Subunit of oxygen-sensitive 2-hydroxyisocaproyl-CoA dehydratase C	1.1	0	1.12	0
	Branched Chain Aminoacids	CD630_21970	CD2197	vorA'2	Putative ferredoxin/flavodoxin oxidoreductase, gamma subunit	2.22	0	0.74	0.46
		CD630_21980	CD2198	vorA2	Putative ferredoxin/flavodoxin oxidoreductase, beta subunit	2.13	0	0.21	0.88
		CD630_21990	CD2199	vorB2	Putative ferredoxin/flavodoxin oxidoreductase, alpha subunit	2.35	0	0.42	0.72
		CD630_21991	CD2199A	vorC2	Putative 4Fe-4S ferredoxin iron-sulfur binding domain-containing protein	2.47	0	-1.17	0.54
		CD630_24270	CD2427	vorA'3	Putative flavodoxin/ferredoxin oxidoreductase gamma subunit	0.85	0.01	1.15	0.29
		CD630_24280	CD2428	vorA3	Putative flavodoxin/ferredoxin oxidoreductase beta subunit	0.97	0	0.86	0.38
		CD630_24290	CD2429	vorB3	Putative flavodoxin/ferredoxin oxidoreductase alpha subunit	0.94	0	1.3	0.01
		CD630_24291	CD2429A	vorC3	Putative 4Fe-4S ferredoxin, iron-sulfur binding domain protein, delta subunit	0.82	0.43	-0.05	0.99
		CD630_01150	CD0115	vorC1	Putative 4Fe-4S ferredoxin, iron-sulfur binding domain protein, delta subunit	0.83	0	0.91	0.01
		CD630_01160	CD0116	vorB1	Putative ferredoxin/flavodoxin oxidoreductase, alpha subunit	0.91	0	0.75	0.04
		CD630_01170	CD0117	vorA1	Putative ferredoxin/flavodoxin oxidoreductase, beta subunit	0.86	0	0.74	0.04
		CD630_01180	CD0118	vorA'1	Putative ferredoxin/flavodoxin oxidoreductase, gamma subunit	0.86	0	0.61	0.12
	Aromatic	CD630_23800	CD2380	iorB	Indole pyruvate ferredoxin/flavodoxin oxidoreductase	0.65	0.01	2.44	0
		CD630_23810	CD2381	iorA	Indole pyruvate ferredoxin/flavodoxin oxidoreductase	0.78	0	2.3	0
	Glycine	CD630_23480	CD2348	grdD	Glycine reductase complex component C subunit alpha (Protein PC alpha)	0.61	0	0.54	0.18
		CD630_23490	CD2349	grdC	Glycine reductase complex component C subunit beta (Protein PC beta)	1.08	0	0.51	0.22
		CD630_23510	CD2351	grdB	Glycine reductase complex component B gamma subunit (selenocysteine)	1.08	0	0.27	0.66
		CD630_23520	CD2352	grdA	Glycine reductase complex selenoprotein A (selenocysteine)	1.09	0	0.89	0.11
		CD630_23540	CD2354	grdE	Glycine reductase complex component B subunits alpha and beta (Selenoprotein PB alpha/beta) [Contains: Betaine reductase component B subunit beta Betaine reductase component B subunit alpha]	0.86	0	0.52	0.1
		CD630_23550	CD2355	trxA2	Thioredoxin 2 (Trx2)	0.69	0.02	1.12	0.09
		CD630_23560	CD2356	trxB3	Thioredoxin reductase 3	0.67	0	1.58	0.02
	Proline	CD630_32370	CD3237	prdF	Proline racemase	0.13	0.55	0.08	0.91
		CD630_32390	CD3239	prdE	Proline reductase PrdE	0.18	0.34	0.05	0.94
		CD630_32400	CD3240	prdD	Proline reductase PrdD	0.17	0.36	-0.12	0.86
		CD630_32410	CD3241	prdB	Proline reductase (selenocysteine)	0.29	0.13	0.02	0.98
		CD630_32440	CD3244	prdA	D-proline reductase proprotein prdA	0.3	0.08	-0.14	0.79
Carbon metabolism	Glycolysis	CD630_31700	CD3170	eno	Enolase (2-phosphoglycerate dehydratase) (2-phospho-D-glycerate hydro-lyase)	-1.14	0	0.67	0
		CD630_31710	CD3171	gpmI	2,3-bisphosphoglycerate-independent phosphoglycerate mutase (Phosphoglyceromutase) (BPG-independent PGAM) (iPGM)	-0.99	0.02	0.46	0.03
		CD630_31720	CD3172	tpi	Triosephosphate isomerase (TIM) (Triose-phosphate isomerase)	-0.56	0.12	0.55	0
		CD630_31730	CD3173	pgk	Phosphoglycerate kinase	0.32	0.02	0.65	0
		CD630_31740	CD3174	gapA	Glyceraldehyde-3-phosphate dehydrogenase (GAPDH)	0.02	0.93	0.05	0.87
		CD630_04030	CD0403	fba	Fructose-1,6-bisphosphate aldolase	1.3	0	0.38	0.31
		CD630_17670	CD1767	gapB	Glyceraldehyde-3-phosphate dehydrogenase (GAPDH)	1.05	0	-0.62	0.46
		CD630_32850	CD3285	pgi	Glucose-6-phosphate isomerase (GPI) (Phosphoglucose isomerase) (PGI) (Phosphohexose isomerase) (PHI)	-0.93	0	1.47	0
		CD630_24100	CD2410	ppdK	Pyruvate phosphate dikinase (ATP:pyruvate, phosphate phosphotransferase)	1.12	0	0.79	0
		CD630_22700	CD2270	fruK	Fructose 1-phosphate kinase	0.14	0.73	1.6	0
	Wood-Ljungdahl Pathway	CD630_01740	CD0174	cooS	Carbon monoxide dehydrogenase	-2.17	0	0.4	0.32
		CD630_01750	CD0175		Putative oxidoreductase, Fe-S subunit	-2.46	0	0.42	0.27
		CD630_01760	CD0176			-2.76	0	0.41	0.26
		CD630_07160	CD0716	cooS	Bifunctional carbon monoxide dehydrogenase/acetyl-CoA synthase (CODH)	-1.37	0	0.74	0
		CD630_07170	CD0717	cooC	Bifunctional carbon monoxide dehydrogenase/acetyl-CoA synthase, accessory protein	-1.29	0	1.14	0
		CD630_07200	CD0720	folD	Bifunctional protein folD [Includes: Methylenetetrahydrofolate dehydrogenase Methenyltetrahydrofolate cyclohydrolase]	-0.04	0.75	1.3	0
		CD630_07230	CD0723	lpdA	Bifunctional carbon monoxide dehydrogenase/acetyl-CoA synthase, dihydrolipoyl dehydrogenase subunit	-0.03	0.84	1.18	0
		CD630_07240	CD0724		Bifunctional carbon monoxide dehydrogenase/acetyl-CoA synthase,nickel-inserting subunit	-0.12	0.26	1.04	0
	Pentose-Phosphate Pathway	CD630_23210	CD2321	tkt'1	Transketolase, central and C-terminal (Sedoheptulose-7-phosphate:D-glyceraldehyde-3-phosphate glycolaldehydetransferase)	0.39	0.03	1.02	0
		CD630_23220	CD2322	tkt1	Transketolase, N-terminal (Sedoheptulose-7-phosphate:D-glyceraldehyde-3-phosphate glycolaldehydetransferase)	0.49	0	1.24	0
		CD630_21100	CD2110	tal1	Putative transaldolaseC-like	2.52	0	-1.5	0
		CD630_23290	CD2329	tal2	Transaldolase	0.64	0	1.2	0
Membrane transport	Sugars	CD630_30130	CD3013		SSPTS - Sugar Specific PTS - Phosphotransferase System (PTS) - fructose -- PTS system, mannose-specfic IIC component	0.25	0.45	2.37	0
		CD630_30140	CD3014		SSPTS - Sugar Specific PTS - Phosphotransferase System (PTS) - fructose -- PTS system, mannose-specfic IIB component	0.09	0.84	2.95	0
		CD630_30150	CD3015		SSPTS - Sugar Specific PTS - Phosphotransferase System (PTS) - fructose -- PTS system, mannose-specfic IIA component	0.12	0.76	3.44	0
		CD630_30160	CD3016		Transcription antiterminator, PTS operon regulator	0.09	0.82	3.14	0
		CD630_02840	CD0284		SSPTS - Sugar Specific PTS - Phosphotransferase System (PTS) - mannose/fructose -- PTS system, mannose/fructose/sorbose IIA component	-4.52	0	-1.43	0.83
		CD630_02850	CD0285		SSPTS - Sugar Specific PTS - Phosphotransferase System (PTS) - sorbose/mannose/fructose -- PTS system, mannose/fructose/sorbose IIB component	-4.76	0	-0.17	0.96
		CD630_02860	CD0286		SSPTS - Sugar Specific PTS - Phosphotransferase System (PTS) - mannose/fructose -- PTS system, mannose/fructose/sorbose IIA component	-5.05	0	-1.41	0.74
		CD630_02870	CD0287		SSPTS - Sugar Specific PTS - Phosphotransferase System (PTS) - sorbose/mannose/fructose -- PTS system, mannose/fructose/sorbose IIB component	-5	0	-0.55	0.75
		CD630_02880	CD0288		SSPTS - Sugar Specific PTS - Phosphotransferase System (PTS) - mannose/fructose -- PTS system, mannose/fructose/sorbose IIC component	-4.78	0	-1.34	0.3
		CD630_02890	CD0289		SSPTS - Sugar Specific PTS - Phosphotransferase System (PTS) - mannose/fructose -- PTS system, mannose/fructose/sorbose IID component	-4.88	0	-0.84	0.45
		CD630_22690	CD2269	fruABC	SSPTS - Sugar Specific PTS - Phosphotransferase System (PTS) - fructose -- PTS system, fructose-specific IIABC component	0.28	0.2	1.54	0
		CD630_24860	CD2486		SSPTS - Sugar Specific PTS - Phosphotransferase System (PTS) - fructose -- PTS system, fructose-like IIC component	-1.33	0	-0.24	0.74
		CD630_24870	CD2487		SSPTS - Sugar Specific PTS - Phosphotransferase System (PTS) - fructose -- PTS system, fructose-like IIB component	-1.33	0	0.41	0.75
		CD630_24880	CD2488		SSPTS - Sugar Specific PTS - Phosphotransferase System (PTS) - fructose/mannitol -- PTS system, fructose-like IIA component	-1.38	0.01	0.26	0.88
		CD630_23250	CD2325	gatC	SSPTS - Sugar Specific PTS - Phosphotransferase System (PTS) - galactitol/D-Arabitol -- PTS system, galactitol-specific IIC component	3.58	0	-0.03	0.99
		CD630_23260	CD2326	gatB	SSPTS - Sugar Specific PTS - Phosphotransferase System (PTS) - galactitol -- PTS system, lactose/cellobiose specific IIB component	3.36	0	0.03	1
		CD630_23270	CD2327	gatA	SSPTS - Sugar Specific PTS - Phosphotransferase System (PTS) - galactitol/fructose -- PTS system, galactitol-specific IIA component	3.03	0	2.66	0.35
		CD630_34410	CD3441	patB3	Putative pyridoxal phosphate-dependent transferase (PLP-dependent transferase)	1.05	0	-1.04	0.02
		CD630_34430	CD3443		SSPTS - Sugar Specific PTS - Phosphotransferase System (PTS) - cellobiose/N,N'diacetylchitobiose -- PTS system, lactose/cellobiose-family IIC component	1.62	0	-0.5	0.31
		CD630_34440	CD3444		SSPTS - Sugar Specific PTS - Phosphotransferase System (PTS) - cellobiose/N,N'diacetylchitobiose -- PTS system, lactose/cellobiose-family IIB component	1.71	0	0.15	0.92
		CD630_24140	CD2414		SSPTS - Sugar Specific PTS - Phosphotransferase System (PTS) - glucitol/sorbitol -- PTS system, Sorbitol-like IIA component (Glucitol)	1.76	0	0.4	0.84
		CD630_24150	CD2415		Putative sorbitol-like operon activator protein (Glucitol)	1.72	0	0.12	0.98
		CD630_24160	CD2416		Transcription antiterminator, PTS operon regulator	1.6	0	-0.55	0.77
		CD630_24170	CD2417		SSPTS - Sugar Specific PTS - Phosphotransferase System (PTS) - glucitol/sorbitol -- PTS system, Sorbitol-like IIB component (Glucitol)	2.82	0	1.68	0.11
		CD630_24180	CD2418		SSPTS - Sugar Specific PTS - Phosphotransferase System (PTS) - glucitol/sorbitol -- PTS system, Sorbitol-like IIC component (Glucitol)	2.85	0	0.24	0.93
		CD630_25090	CD2509	pagL	Putative glycoside hydrolase, family 4	-0.8	0	2.48	0
		CD630_25100	CD2510		SSPTS - Sugar Specific PTS - Phosphotransferase System (PTS) - glucose/maltose/N-acetylglucosamine -- PTS system, glucose-like IIBC component	-1.05	0	1.55	0
		CD630_25110	CD2511		Transcription antiterminator, PTS operon regulator	-1.23	0	1.85	0
		CD630_25120	CD2512		SSPTS - Sugar Specific PTS - Phosphotransferase System (PTS) - glucose -- PTS system, glucose-like IIA component	-1.53	0	1.44	0.01
		CD630_26660	CD2666	ptsG-A	SSPTS - Sugar Specific PTS - Phosphotransferase System (PTS) - glucose -- PTS system, glucose-specific IIA component	-0.14	0.59	1.8	0
		CD630_26670	CD2667	ptsG-BC	SSPTS - Sugar Specific PTS - Phosphotransferase System (PTS) - glucose -- PTS system, glucose-specific IIBC component	-0.01	0.96	1.72	0
		CD630_30880	CD3088		Putative cellobiose-phosphate degrading protein	2	0	0.59	0.1
		CD630_30890	CD3089		SSPTS - Sugar Specific PTS - Phosphotransferase System (PTS) - glucose/maltose/N-acetylglucosamine -- PTS system, glucose-like IIBC component	2.14	0	0.81	0
		CD630_02990	CD0299	rbsK	Ribokinase, pfkB family	-1.02	0	-2.24	0
	Amino acids	CD630_12590	CD1259	brnQ-1	LIVCS - The Branched Chain Amino Acid:Cation Symporter (LIVCS) Family - Secondary Transporter - branched-chain amino acid -- Branched chain amino acid transport system carrier protein	2.27	0	-0.85	0.49
		CD630_27020	CD2702	brnQ	LIVCS - The Branched Chain Amino Acid:Cation Symporter (LIVCS) Family - Secondary Transporter - branched-chain amino acid -- Branched-chain amino acid transport system II carrier protein	1.13	0	-1.46	0
		CD630_01650	CD0165		APC - The Amino Acid-Polyamine-Organocation (APC) Family - Secondary Transporter - amino acid --	1.58	0	1.25	0.47
		CD630_31000	CD3100		Putative C4-dicarboxylate anaerobic carrier, DcuC family	0	0.99	1.55	0
		CD630_28350	CD2835	abgT	AbgT - The p-Aminobenzoyl-glutamate Transporter (AbgT) Family - Secondary Transporter - aminobenzoyl-glutamate -- Aminobenzoyl-glutamate transport protein	0.19	0.69	-2.24	0.03
		CD630_05170	CD0517		ThrE - The Threonine/Serine Exporter (ThrE) Family - Secondary Transporter - threonine/serine export -- Putative membrane protein	-0.13	0.65	-1.48	0
		CD630_14890	CD1489	metN	ABC - The ATP-binding Cassette (ABC) Superfamily - ATP-Dependent - D-methionine -- ABC-type transport system, methionine-specific ATP-binding protein	-0.11	0.74	-2.05	0
		CD630_14900	CD1490	metI	ABC - The ATP-binding Cassette (ABC) Superfamily - ATP-Dependent - D-methionine -- ABC-type transport system, methionine-specific permease	-0.02	0.96	-2.48	0
		CD630_14910	CD1491	metQ	ABC - The ATP-binding Cassette (ABC) Superfamily - ATP-Dependent - D-methionine -- ABC-type transport system, methionine-specific substrate-binding lipoprotein	0.19	0.24	-1.45	0
		CD630_16530	CD1653		ABC - The ATP-binding Cassette (ABC) Superfamily - ATP-Dependent - D-methionine -- Putative Probable D-methionine-binding lipoprotein	0.07	0.77	-1.03	0.04
		CD630_22760	CD2276		AGCS - The Alanine or Glycine:Cation Symporter (AGCS) Family - Secondary Transporter - sodium ion:alanine symporter -- Sodium:alanine symporter	-0.58	0	-3.12	0
		CD630_16960	CD1696	alsT	AGCS - The Alanine or Glycine:Cation Symporter (AGCS) Family - Secondary Transporter - sodium ion:alanine symporter -- Sodium:alanine symporter	-1.74	0	-1.67	0
		CD630_24220	CD2422		AGCS - The Alanine or Glycine:Cation Symporter (AGCS) Family - Secondary Transporter - sodium ion:alanine symporter -- Sodium:alanine symporter	0.14	0.63	2.33	0.08
		CD630_17460	CD1746	gltC	ESS - The Glutamate:Na+ Symporter (ESS) Family - Secondary Transporter - sodium ion:glutamate symporter --	-0.23	0.79	-3.03	0
	Iron	CD630_14780	CD1478	feoA2	Ferrous iron transport protein	2.98	0	0.34	0.84
		CD630_14790	CD1479	feoB1	FeoB - The Ferrous Iron Uptake (FeoB) Family - Unclassified - ferrous/manganous ion -- Ferrous iron transport protein B	3.52	0	-0.04	0.99
		CD630_14800	CD1480		Conserved hypothetical protein	3.55	0	0.34	0.77
		CD630_16490	CD1649	yclP	ABC - The ATP-binding Cassette (ABC) Superfamily - ATP-Dependent - iron compound -- ABC-type transport system, iron-family ATP-binding protein	2.2	0	0.13	0.94
		CD630_17451	CD1745A	feoA4	Ferrous iron transport protein	1.8	0	-0.68	0.54
		CD630_32730	CD3273	feoA5	Ferrous iron transport protein	2.07	0	-0.47	0.24
		CD630_32740	CD3274	feoB3	FeoB - The Ferrous Iron Uptake (FeoB) Family - Unclassified - ferrous/manganous ion -- Ferrous iron transport protein B	2.33	0	-0.46	0.01
	Molybdenum	CD630_23110	CD2311		ABC - The ATP-binding Cassette (ABC) Superfamily - ATP-Dependent - molybdate -- ABC-type transport system, molybdenum-like extracellular solute-binding protein	0.35	0.03	-2.44	0
		CD630_23120	CD2312		ABC - The ATP-binding Cassette (ABC) Superfamily - ATP-Dependent - molybdate -- ABC-type transport system, molybdenum-like permease	0.24	0.3	-2.5	0
		CD630_23130	CD2313		ABC - The ATP-binding Cassette (ABC) Superfamily - ATP-Dependent - molybdate -- ABC-type transport system, molybdenum-like ATP-binding protein	0.38	0.18	-2.1	0
Lipid biosynthesis	Lipids	CD630_01770	CD0177	cfa	Cyclopropane-fatty-acyl-phospholipid synthase	1.34	0	0.58	0.03
		CD630_24390	CD2439	dgkA	Putative diacylglycerol kinase	0.17	0.42	1.36	0
		CD630_25770	CD2577	fabG2	3-oxoacyl-[acyl-carrier-protein] reductase (3-ketoacyl- acyl carrier protein reductase)	-0.1	0.65	-1.16	0
		CD630_34040	CD3404	cls2	Cardiolipin synthetase (Cardiolipin synthase) (CL synthase)	1.51	0	-0.97	0
Cofactor biosynthesis	Cofactors	CD630_17020	CD1702	thiC	Thiamine biosynthesis protein ThiC	0.71	0	1.97	0
		CD630_17030	CD1703	thiF	Thiamine biosynthesis protein ThiF	0.8	0	3.23	0
		CD630_17040	CD1704	thiG	Thiazole biosynthesis protein ThiG	1.78	0	1.96	0.12
		CD630_17050	CD1705	thiH1	Thiamine biosynthesis protein ThiH	1.42	0	2.91	0.01
		CD630_17060	CD1706	thiE2		1.13	0	0.83	0.66
Amino acid biosynthesis	Histidine	CD630_15470	CD1547	hisZ	ATP phosphoribosyltransferase regulatory subunit	-0.67	0	2.84	0
		CD630_15480	CD1548	hisG	ATP phosphoribosyltransferase (ATP-PRTase) (ATP-PRT)	-0.62	0	3.34	0
		CD630_15490	CD1549	hisC1	Histidinol-phosphate aminotransferase (Imidazole acetol-phosphate transaminase)	-0.67	0	3.01	0
		CD630_15500	CD1550	hisB	Imidazoleglycerol-phosphate dehydratase	-0.55	0	3.19	0
		CD630_15510	CD1551	hisH	Imidazole glycerol phosphate synthase subunit HisH	-0.62	0	3.9	0
		CD630_15520	CD1552	hisA	1-(5-phosphoribosyl)-5-[(5-phosphoribosylamino)methylideneamino] imidazole-4-carboxamide isomerase	-0.63	0	2.26	0
		CD630_15530	CD1553	hisF	Imidazole glycerol phosphate synthase subunit HisF	-0.68	0	2.56	0
		CD630_15540	CD1554	hisI	Histidine biosynthesis bifunctional protein HisIE [Includes: Phosphoribosyl-AMP cyclohydrolase Phosphoribosyl-ATP pyrophosphatase]	-0.72	0	2.49	0
	Isoleucine/Valine	CD630_15650	CD1565	ilvC	Ketol-acid reductoisomerase	1.02	0	2.08	0.24
		CD630_15660	CD1566	ilvB	Acetolactate synthase large subunit	1.15	0	0.51	0.54
	Cysteine	CD630_15940	CD1594	cysK	O-acetyl-serine thiol-lyase A (O-acetyl-sulfhydrylase)(OAS-TL)	3.85	0	1.78	0
		CD630_15950	CD1595	cysE	Serine acetyltransferase (SAT)	4.31	0	1.14	0
		CD630_16650	CD1665	cysM	O-acetylserine (thiol)-lyase (O-acetylserine sulfhydrylase) (OAS-TL)	1.28	0	-1.98	0
		CD630_32320	CD3232		Cysteine desulfidase	-3.46	0	1.1	0
	Methionine	CD630_18250	CD1825	metY	O-acetylhomoserine sulfhydrylase	-0.55	0	-1.11	0
		CD630_18260	CD1826	metA	Homoserine O-succinyltransferase	-0.65	0	-1.04	0
	Aromatic	CD630_18320	CD1832	aroF2	3-deoxy-D-arabino-heptulosonate 7-phosphate synthase	-1.08	0	0.91	0.01
		CD630_18330	CD1833	aroB	3-dehydroquinate synthase	-1.02	0	1.31	0
		CD630_18340	CD1834	aroA	3-phosphoshikimate 1-carboxyvinyltransferase	-1.05	0	0.58	0.03
		CD630_18350	CD1835	aroC	Chorismate synthase (5-enolpyruvylshikimate-3-phosphate phospholyase)	-1.04	0	0.24	0.38
		CD630_18360	CD1836	pheA	Bifunctional P-protein, chorismate mutase/prephenate dehydratase	-1.18	0	0.2	0.66
		CD630_18370	CD1837	aroE1	Shikimate dehydrogenase 1	-1.09	0	0.48	0.27
		CD630_18380	CD1838	aroK	Shikimate kinase (SK)	-1.07	0	1.03	0.07
		CD630_18390	CD1839	tyrC	Prephenate dehydrogenase	-1.2	0	0.03	0.98
	Serine	CD630_09950	CD0995	hpr	Putative D-3-phosphoglycerate dehydrogenase	-1.25	0	-1.95	0
Motility	Flagella	CD630_02450	CD0245	flgB		0.61	0	2.41	0
		CD630_02460	CD0246	flgC	Flagellar basal-body rod protein FlgC	0.71	0	1.42	0
		CD630_02470	CD0247	fliE		0.57	0	1.94	0
		CD630_02480	CD0248	fliF	Flagellar M-ring protein FliF	0.72	0	1.78	0
		CD630_02490	CD0249	fliG	Flagellar motor switch protein FliG	0.82	0	1.47	0
		CD630_02500	CD0250	fliH	Flagellar assembly protein FliH	0.73	0	2.11	0
		CD630_02510	CD0251	fliI	ATP synthase subunit beta FliI	0.85	0	1.33	0
		CD630_02520	CD0252	fliJ	Flagellar protein FliJ	0.76	0	1.7	0
		CD630_02530	CD0253	fliK		0.71	0	2.04	0
		CD630_02540	CD0254	flgD	Basal-body rod modification protein FlgD	1.03	0	1.3	0
		CD630_02550	CD0255	flgE	Flagellar hook protein FlgE (Distal rod protein)	0.79	0	1.33	0
		CD630_02551	CD0255A	flbD	Flagellar protein FlbD	0.69	0	1.99	0
		CD630_02560	CD0256	motA	Flagellar motor rotation protein MotA	0.68	0	1.51	0
		CD630_02570	CD0257	motB	Flagellar motor rotation protein MotB (Chemotaxis protein MotB)	0.55	0	1.33	0
		CD630_02580	CD0258	fliL	Flagellar basal body-associated protein FliL	0.48	0.02	1.25	0
		CD630_02600	CD0260	fliP	Flagellar biosynthesis protein FliP	0.51	0.01	1	0
		CD630_02620	CD0262	flhB	Bifunctional flagellar biosynthesis protein FliR/FlhB	0.44	0.02	1.09	0
		CD630_02640	CD0264	flhF	Flagellar biosynthesis regulator FlhF (Flagella-associated GTP-binding protein)	0.25	0.31	1.21	0
		CD630_02650	CD0265	flhG	Flagellar number regulator FlhG	0.29	0.16	1.94	0
		CD630_02670	CD0267		Putative flagellar protein	0.05	0.9	1.97	0
		CD630_02680	CD0268	flgG1	Flagellar hook-basal body complex protein FlgG1	0.3	0.12	1.33	0
		CD630_02690	CD0269	flgG2	Flagellar basal body rod protein FlgG	0.32	0.1	1.55	0
		CD630_02700	CD0270	fliM	Flagellar motor switch protein FliM	0.38	0.05	1.4	0
		CD630_02710	CD0271	fliN2	Flagellar motor switch phosphatase FliN	0.45	0.01	1.65	0
Uncharacterized Regulations	TR	CD630_03120	CD0312		Transcriptional regulator, ArsR family	0.9	0	-2.07	0
		CD630_03520	CD0352		Transcriptional regulator, RmlC-type	0.28	0.4	-1.65	0.03
		CD630_04730	CD0473		Transcriptional regulator, MarR family	0.75	0	-1.11	0.02
		CD630_06180	CD0618			-2.84	0.04	0.89	0.64
		CD630_06930	CD0693		Transcriptional regulator, MerR family	0.48	0.09	1.6	0.04
		CD630_06940	CD0694		Transcriptional regulator, TetR family	1.14	0	-0.47	0.35
		CD630_08350	CD0835		Transcriptional regulator, MarR family	1.02	0	1.07	0.01
		CD630_08870	CD0887		Transcriptional regulator, GntR family	0	1	1.48	0
		CD630_11260	CD1126		Transcriptional regulator, AraC family	-1.75	0	-0.04	0.97
		CD630_12930	CD1293		Transcriptional regulator, AraC family	-1.67	0	0.45	0.69
		CD630_13450	CD1345		Transcriptional regulator, PadR family	1.28	0	-0.71	0.72
		CD630_14120	CD1412		Transcriptional regulator, sigma-54-dependent	0.41	0.02	-2.11	0
		CD630_15690	CD1569		Transcriptional regulator, MarR family	0.7	0	-2.76	0
		CD630_16920	CD1692		Transcriptional regulator, ArsR family	-1.27	0	-0.43	0.38
		CD630_17520	CD1752		Transcriptional regulator, TetR family	0.29	0.19	-1.61	0
		CD630_17551	CD1755A		Transcriptional regulator, HTH-type	-0.16	0.66	-2.07	0
		CD630_20410	CD2041		Transcriptional regulator, HTH-type	-1.14	0	-0.79	0.71
		CD630_20650	CD2065		Transcriptional regulator, beta-lactams repressor	1.53	0	-0.74	0.07
		CD630_23450	CD2345		Transcriptional regulator, LysR family	-1.51	0	-0.86	0.11
		CD630_24720	CD2472		Transcriptional regulator, ArsR family	1.26	0	-0.55	0.23
		CD630_25300	CD2530		Transcriptional regulator, AraC family	1.52	0	0.31	0.5
		CD630_25640	CD2564		Transcriptional regulator, MerR family	-1.3	0	-2.03	0
		CD630_27000	CD2700		Transcriptional regulator, sigma-54 dependent	0.49	0	-1.46	0.01
		CD630_27360	CD2736		Transcriptional regulator, LysR family	0.21	0.21	1.37	0
		CD630_28270	CD2827		Transcriptional regulator, MarR family	1.62	0	1.41	0.07
		CD630_30870	CD3087		Transcriptional regulator, RpiR family	2.04	0	-1.46	0.45
		CD630_32090	CD3209		Transcriptional regulator, PadR family	1.56	0	-1.05	0.28
		CD630_32140	CD3214		Transcriptional regulator, AraC family	-1.07	0.02	0.44	0.79
		CD630_33530	CD3353		Transcriptional regulator, GntR family	-0.75	0	2.15	0.08
		CD630_33560	CD3356		Transcriptional regulator, hxlR family	-1.35	0	-1.75	0
	TCS	CD630_04850	CD0485		Two-component sensor histidine kinase	-0.79	0	-2.2	0.03
		CD630_05200	CD0520		Two-component sensor histidine kinase	-0.17	0.36	-1.86	0
		CD630_05210	CD0521		Two-component response regulator	-0.2	0.38	-1.76	0
		CD630_06100	CD0610		Two-component sensor histidine kinase	-1.7	0	-1.24	0.03
		CD630_10890	CD1089	rgbR	Two-component response regulator VirR-like	-0.84	0	1.44	0.31
		CD630_14640	CD1464		Two-component response regulator	-2.33	0	-0.28	0.75
		CD630_17820	CD1782		Two-component response regulator	-1.78	0	-0.1	0.87
		CD630_17830	CD1783		Two-component sensor histidine kinase	-1.77	0	0.19	0.63
		CD630_21130	CD2113		Two-component sensor histidine kinase	-1.17	0	1.32	0.01
		CD630_21140	CD2114		Two-component response regulator	-1.23	0	1.03	0.1
		CD630_27210	CD2721		Two-component sensor histidine kinase	-1.3	0	-0.04	0.93
		CD630_27220	CD2722		Two-component response regulator	-1.5	0	0.21	0.44
		CD630_32660	CD3266		Two-component sensor histidine kinase	0.2	0.17	-1.84	0
		CD630_32670	CD3267		Two-component response regulator	-0.16	0.6	-1.87	0
Sporulation Regulators	Predivisional	CD630_26440	CD2644	spoIIGA		0.21	0.75	-2.76	0.17
		CD630_15790	CD1579		Two-component sensor histidine kinase, sporulation-associated spo0A	-0.2	0.43	-0.42	0.43
		CD630_12140	CD1214	spo0A	Stage 0 sporulation protein A	-0.02	0.88	1.43	0
		CD630_26430	CD2643	sigE	RNA polymerase sigma-E factor	-0.46	0.2	-1.42	0.53
		CD630_34900	CD3490	spoIIE	Phosphoprotein phosphatase	1.05	0	-0.39	0.6
	Asymetric division - Mother Cell	CD630_01240	CD0124	spoIID	Stage II sporulation protein D	0.07	0.67	1.75	0
		CD630_24690	CD2469	spoIIP	Stage II sporulation protein P	0.06	0.94	-1.18	0.05
		CD630_12300	CD1230	sigK		0.21	0.31	1.4	0.02
		CD630_07720	CD0772	sigF	RNA polymerase sigma-F factor	0.26	0.11	1.18	0.01
		CD630_35640	CD3564	spoIIR	Pro-sigma(E) endopeptidase (stage II sporulation)	-0.77	0.12	1.05	0.79
		CD630_01250	CD0125	spoIIQ	Stage II sporulation protein Q	0.21	0.32	2.04	0
		CD630_26420	CD2642	sigG	RNA polymerase sigma-G factor	-0.23	0.44	0.32	0.86
	Intermediate	CD630_01260	CD0126	spoIIID	Stage III sporulation protein D	-0.05	0.99	-0.98	0.74
		CD630_11920	CD1192	spoIIIAA	Stage III sporulation protein AA	-0.88	0.41	0.97	0.6
		CD630_11930	CD1193	spoIIIAB	Stage III sporulation protein AB	2.14	0.42	1.01	0.8
		CD630_11940	CD1194	spoIIIAC	Stage III sporulation protein AC	-0.11	0.98	-0.63	0.88
		CD630_11950	CD1195	spoIIIAD	Stage III sporulation protein AD	-1.48	0.12	-0.86	0.7
		CD630_11960	CD1196	spoIIIAE	Stage III sporulation protein AE	-0.47	0.53	-0.79	0.64
		CD630_11970	CD1197	spoIIIAF	Stage III sporulation protein AF	-0.25	0.84	-0.76	0.73
		CD630_11980	CD1198	spoIIIAG	Stage III sporulation protein AG	1.25	0.29	-3.94	0.03
		CD630_11990	CD1199	spoIIIAH	Stage III sporulation protein AH	-0.06	0.96	0.03	1
		CD630_36770	CD3677	jag	Putative SpoIIIJ-associated RNA/ssDNA-binding protein Jag	-0.07	0.67	-0.79	0
		CD630_36780	CD3678	yidC	Oxa1 - The Cytochrome Oxidase Biogenesis (Oxa1) Family - Secondary Transporter - 60 KD inner membrane protein OxaA homolog -- Sporulation membrane protein SpoIIIJ	0.01	0.98	-0.98	0
	Completion	CD630_24420	CD2442	spoIV	Stage IV sporulation protein	-0.2	0.37	-0.05	0.96
		CD630_26290	CD2629	spoIVA	Stage IV sporulation protein A	-0.59	0.02	-1.84	0
		CD630_35670	CD3567	sipL	SpoIVA-Interacting protein, coat localization	0.12	0.66	-0.71	0.01
	Spore surface layers	CD630_26560	CD2656	spoVD	Stage V sporulation protein D (Sporulation-specific penicillin-binding protein)	0.52	0.18	-0.26	0.71
		CD630_07730	CD0773	spoVAC	Stage V sporulation protein AC	-2	0.65	-4.37	0.02
		CD630_07740	CD0774	spoVAD	Stage V sporulation protein AD	-0.59	0.51	-2.04	0.1
		CD630_07750	CD0775	spoVAE	Stage V sporulation protein AE	-0.64	0.24	-1.14	0.41
		CD630_34990	CD3499	spoVT	Stage V sporulation protein T	0.16	0.83	-0.19	0.94
Sporulation Spore components	Asymmetric division - Forespore	CD630_24700	CD2470	gpr	Spore endopeptidase	-0.52	0.44	-0.9	0.2
	Intermediate	CD630_26880	CD2688	sspA2	Small, acid-soluble spore protein alpha	0.09	0.69	1.74	0
	Completion	CD630_01060	CD0106	cwlD	Germination-specific N-acetylmuramoyl-L-alanine amidase, Autolysin	-0.25	0.38	-2.44	0
		CD630_15110	CD1511	cotB	Spore outer coat layer protein CotB	-1.41	0	-0.81	0.5
		CD630_22460	CD2246	cspC	Germination- specific protease	-0.7	0	-0.39	0.68
		CD630_22470	CD2247	cspBA		-0.59	0	-0.03	0.98
		CD630_05510	CD0551	sleC		-0.62	0.6	1.99	0.11
		CD630_24400	CD2440	ybeY	Putative metal-dependent hydrolase	-0.11	0.53	0.67	0.21
	Spore surface layers	CD630_29680	CD2968	spoVFA	Dipicolinate synthase subunit A	0.43	0.36	0.29	0.75
		CD630_35160	CD3516	spoVG	Regulator required for spore cortex synthesis	0.9	0	0.15	0.85
		CD630_16130	CD1613	cotA	Spore outer coat layer protein CotA	0.05	0.9	2.44	0.01
		CD630_23990	CD2399			0.57	0.92	1.82	0.25
		CD630_24000	CD2400	cotJB		-3.02	0.34	2.9	0.06
		CD630_24010	CD2401	cotD		-0.74	0.36	2.55	0.03
		CD630_05960	CD0596			0.25	0.87	3.23	0
		CD630_05970	CD0597	cotF		-0.74	0.57	2.71	0
		CD630_05980	CD0598	cotCB	Spore-coat protein CotCB manganese catalase	-0.13	0.84	3.03	0
		CD630_14330	CD1433	cotE		-0.09	0.9	1.94	0
		CD630_03320	CD0332	bclA1	Exosporium glycoprotein	-0.7	0.29	-0.76	0.12
		CD630_32300	CD3230	bclA2	Exosporium glycoprotein	-1.08	0.01	2.66	0
		CD630_33490	CD3349	bclA3	Exosporium glycoprotein	-0.33	0.49	3.36	0
Characterized Regulators		CD630_31760	CD3176	rpoN	RNA polymerase sigma-54 factor	0.24	0.01	0.41	0.28
		CD630_01710	CD0171	rex	Transcriptional regulator, Redox-sensing repressor Rex	0.26	0	0.28	0.52
		CD630_10640	CD1064	ccpA	Transcriptional regulator, LacI family	-0.69	0.04	-0.05	0.93
		CD630_12750	CD1275	codY	Transcriptional regulator, GTP-sensing pleiotropic repressor codY	0.84	0	-1.25	0
		CD630_12870	CD1287	fur	Transcriptional regulator, Fur family	-0.44	0.32	0.47	0.17
		CD630_22140	CD2214	sinR	Transcriptional regulator, HTH-type	-0.82	0.43	-2.06	0.02
		CD630_22150	CD2215	sinR'	Transcriptional regulator, HTH-type	-1.96	0.01	-1.61	0.01
		CD630_02660	CD0266	fliA	RNA polymerase sigma-28 factor for flagellar operon	0.22	0.37	1.29	0
		CD630_15580	CD1558	csfV	Extra-Cytoplasmic Function sigma factors, ECF family	-0.32	0.08	0.53	0.39
		CD630_00110	CD0011	sigB	RNA polymerase sigma-B factor	-0.21	0.15	0.2	0.7
		CD630_00570	CD0057	sigH	RNA polymerase factor sigma-70	-0.87	0	0.31	0.23
		CD630_06770	CD0677	csfT	Extra-Cytoplasmic Function sigma factors, ECF family	-1.3	0.21	0.3	0.92
		CD630_27491	CD2749A	agrD	Autoinducer prepeptide	0.4	0.22	1.53	0.03
		CD630_23730	CD2373		Putative CstA-like carbon starvation protein	2.03	0	-0.15	0.81
		CD630_26000	CD2600	cstA	Carbon starvation protein, CstA	0.22	0.13	-1.67	0
