## Supplementary Table S4 for "The cell wall lipoprotein CD1687 acts as a DNA binding protein during deoxycholate-induced biofilm formation in *Clostridioides difficile*"

### Sheet: Table S4
Table S4: List of common genes differently expressed in both transcriptomic experiments
Genes regulated in the same way in both experiments
	Gene ID	Short ID	Name	Product	Regulation
					630Δerm/Δ1687 in DCA		630Δerm pRPF185-CD1687 / 630Δerm pRPF185
					log2(FC)	p.value	log2(FC)	p.value
	CD630_00350	CD0035		Transcriptional regulator	2.59347	9.12e-12	1.1876	0.025376
	CD630_00360	CD0036	acoA	Acetoin dehydrogenase E1 component (TPP-dependent alpha subunit)	2.4106	1.01e-40	1.44122	0.00363091
	CD630_00370	CD0037	acoB	Acetoin dehydrogenase E1 component (TPP-dependent beta subunit)	2.16936	1.26e-27	1.81225	0.000371413
	CD630_00380	CD0038	acoC	Acetoin dehydrogenase E2 component (dihydrolipoamide acetyltransferase)	1.92475	4.79e-34	1.66341	0.00134242
	CD630_00390	CD0039	acoL	Acetoin dehydrogenase E3 component (dihydrolipoamide dehydrogenase)	1.70153	1.49e-20	1.77048	0.000610647
	CD630_02540	CD0254	flgD	Basal-body rod modification protein FlgD	1.02823	4.65e-10	1.3029	3.59e-06
	CD630_03950	CD0395	hadA	Isocaprenoyl-CoA:2-hydroxyisocaproate CoA-transferase	1.18667	3.86e-34	1.43476	0.000418531
	CD630_03960	CD0396	hadI	Activator of 2-hydroxyisocaproyl-CoA dehydratase	1.18153	6.97e-27	1.10359	0.00400632
	CD630_03970	CD0397	hadB	Subunit of oxygen-sensitive 2-hydroxyisocaproyl-CoA dehydratase B	1.16999	6.51e-22	1.06062	0.00600938
	CD630_03980	CD0398	hadC	Subunit of oxygen-sensitive 2-hydroxyisocaproyl-CoA dehydratase C	1.10465	8.14e-20	1.11953	0.00149342
	CD630_08350	CD0835		Transcriptional regulator, MarR family	1.01798	4.39e-10	1.06901	0.00933837
	CD630_11700	CD1170	larA	Conserved hypothetical protein	1.79521	2.5e-38	1.09317	0.00127233
	CD630_13530	CD1353		Putative phosphomethylpyrimidine kinase	1.32163	8.59e-40	1.19322	0.00115508
	CD630_15940	CD1594	cysK	O-acetyl-serine thiol-lyase A (O-acetyl-sulfhydrylase)(OAS-TL)	3.85354	6.61e-68	1.77598	3.53e-16
	CD630_15950	CD1595	cysE	Serine acetyltransferase (SAT)	4.31498	3.7e-90	1.13548	5.17e-09
	CD630_16870	CD1687		Putative lipoprotein	4.50788	0.0048508	5.37003	1.05e-100
	CD630_17050	CD1705	thiH1	Thiamine biosynthesis protein ThiH	1.42385	5.97e-08	2.91012	0.00699495
	CD630_19530	CD1953		Conserved hypothetical protein	1.33793	5.84e-17	1.05042	0.000322975
	CD630_23920	CD2392		Putative tRNA-binding protein	1.68449	3.74e-09	1.85546	0.0233646
	CD630_24260	CD2426		Butyrate kinase 1 (BK 1) (Branched-chain carboxylic acid kinase 1)	1.75655	5.6e-09	1.54151	0.0314982
	CD630_25210	CD2521	leuS	Leucyl-tRNA synthetase	1.06153	2.21e-08	1.94507	1.33e-11
	CD630_30910	CD3091	treA	Trehalose-6-phosphate hydrolase	1.45777	8.77e-07	1.5442	1.48e-07
	CD630_n00080			Antisense CDS	-1.60555	5.72e-06	-1.95031	1.03e-09
	CD630_02810	CD0281		Conserved hypothetical protein	-1.71742	1.15e-22	-1.97696	1.42e-06
	CD630_02820	CD0282		Putative PHP hydrolase	-1.27008	8.07e-24	-2.16635	2.09e-18
	CD630_02990	CD0299	rbsK	Ribokinase, pfkB family	-1.02382	3.5e-07	-2.24386	5.9e-05
	CD630_03910	CD0391	asnB1	Asparagine synthetase [glutamine-hydrolyzing]	-1.04969	6.07e-06	-1.3166	0.00709388
	CD630_05240	CD0524	yqjE	Putative peptidase, M20 family	-1.384	1.69e-05	-2.23624	4.14e-16
	CD630_SQ367	SQ367		ncRNA IGR	-4.41133	3.27e-12	-1.09653	0.00623172
	CD630_06100	CD0610		Two-component sensor histidine kinase	-1.70017	3.39e-05	-1.24275	0.025376
	CD630_06840	CD0684			-1.37811	0.00161429	-2.49991	0.000417321
	CD630_08470	CD0847			-1.04371	0.000195202	-1.9453	0.00448246
	CD630_08480	CD0848			-1.10979	5.64e-09	-1.97103	5.73e-07
	CD630_09630	CD0963		Putative phage protein	-1.97647	0.013819	-1.78874	0.0340275
	CD630_09940	CD0994		Putative serine-pyruvate aminotransferase	-1.07426	1.68e-09	-1.71464	5.97e-10
	CD630_09950	CD0995	hpr	Putative D-3-phosphoglycerate dehydrogenase	-1.25432	2.82e-25	-1.94821	2.53e-10
	CD630_09960	CD0996		Conserved hypothetical protein	-1.30906	3.17e-31	-2.42531	3.81e-17
	CD630_10170	CD1017		ABC-type transport system, multidrug-family ATP-binding protein/permease	-1.00933	7.66e-07	-1.55002	2.93e-05
	CD630_10310	CD1031		Putative cell wall anchored protein	-1.27127	0.00668183	-1.08028	0.0373947
	CD630_12350	CD1235		Putative phage protein	-1.03451	1.89e-05	-1.74178	0.0225359
	CD630_12880	CD1288		Putative membrane protein	-1.03896	3.33e-05	-3.26474	0.00168823
	CD630_13110	CD1311			-1.09642	3.67e-07	-1.28567	5.47e-06
	CD630_13140	CD1314	truB	tRNA pseudouridine synthase B	-1.02424	8.31e-10	-1.43976	6.32e-08
	CD630_13490	CD1349	cprA	ABC-type transport system, cationic antimicrobial peptide resistance ATP-binding protein	-1.14738	0.000247944	-2.08028	0.0237838
	CD630_16680	CD1668			-1.46097	0.000648205	-2.39793	0.0337641
	CD630_16690	CD1669		ABC-type transport system, multidrug-family ATP-binding protein	-1.27959	0.000484722	-2.0196	0.00805227
	CD630_16960	CD1696	alsT	Sodium:alanine symporter	-1.73955	4.32e-15	-1.6687	8.25e-08
	CD630_18690	CD1869	CD630_18690	Putative endonuclease relaxase Tn1549-like, CTn2-Orf20	-1.03915	9.58e-07	-1.68652	3.69e-05
	CD630_20000	CD2000	isp	Intracellular serine protease	-1.67831	0.00325113	-2.20747	0.000166424
	CD630_20030	CD2003	effD	Putative drug/sodium antiporter, MATE family	-1.48932	0.00673213	-2.936	2.62e-19
	CD630_21430	CD2143		Transcriptional regulator, HTH-type	-1.72955	0.0146128	-1.90846	0.00539466
	CD630_SQ1549	SQ1549		Antisense CDS	-1.99933	3.62e-15	-2.40607	0.0165243
	CD630_21920	CD2192		Putative membrane protein	-1.36938	2.65e-08	-2.09922	1.7e-07
	CD630_22150	CD2215		Transcriptional regulator, HTH-type	-1.96195	0.00999656	-1.61323	0.00945589
	CD630_22290	CD2229		Putative membrane protein	-1.09016	5.98e-07	-2.05904	0.00171556
	CD630_24800	CD2480		Putative hydrolase	-2.01506	6.15e-26	-1.78375	1.6e-12
	CD630_25640	CD2564		Transcriptional regulator, MerR family	-1.30453	0.00117048	-2.02549	5.41e-15
	CD630_27680	CD2768		Putative cell-wall hydrolase	-1.09772	7.93e-09	-2.35007	8.6e-12
	CD630_27940	CD2794	cwp12	Cell wall binding protein	-1.66342	1.77e-28	-1.49099	1.1e-07
	CD630_27980	CD2798	cwp9	Cell wall binding protein	-1.15815	6.16e-07	-2.0723	1.15e-12
	CD630_29341			Putative phage protein	-3.16009	0.0101561	-2.44496	0.0373947
	CD630_29480	CD2948		Putative phage protein	-1.17885	0.0461878	-1.21505	0.0272869
	CD630_30650	CD3065	xylB	Xylulose kinase	-1.14574	0.00879151	-3.99855	7.16e-24
	CD630_30690	CD3069	xynD	PTS system, xyloside-specific IID component	-1.07328	0.00744555	-1.88999	5.39e-11
	CD630_32200	CD3220		Putative methyltransferase	-1.03683	6.87e-05	-1.9965	1.07e-08
	CD630_33560	CD3356		Transcriptional regulator, hxlR family	-1.3468	5.71e-06	-1.75132	0.00133525
	CD630_33610	CD3361		Putative drug/sodium antiporter, MATE family	-1.11206	5.93e-16	-1.15409	0.0246959
	CD630_33620	CD3362		ABC-type transport system, multidrug-family permease	-1.27261	4.13e-09	-2.01246	0.0229861
	CD630_36150	CD3615		Transcriptional regulator, MerR family	-1.32238	5.68e-12	-1.00294	0.000287511
	CD630_36160	CD3616	nhaP2	Na(+)/H(+) antiporter	-1.2952	2.82e-25	-1.2053	7.06e-06
Genes regulated in opposite ways in the two experiments
	Gene ID	Short ID	Name	Product	Regulation
					630Δerm/Δ1687 in DCA		630Δerm pRPF185-CD1687 / 630Δerm pRPF185
					log2(FC)	p.value	log2(FC)	p.value
	CD630_01090	CD0109	nrdG	Anaerobic ribonucleoside-triphosphate reductase-activating protein	1.26496	1.97e-14	-1.01781	0.00056018
	CD630_13890	CD1389		Putative chloromuconate cycloisomerase	4.42144	1.35e-61	-2.71435	0.0208713
	CD630_13910	CD1391		Putative hydrolase, CocE/NonD family	3.66559	2.7e-62	-1.21669	0.0266307
	CD630_13930	CD1393		Putative membrane protein	1.39035	1.73e-14	-1.60224	1.99e-08
	CD630_16650	CD1665	cysM	O-acetylserine (thiol)-lyase (O-acetylserine sulfhydrylase) (OAS-TL)	1.28428	1.84e-15	-1.97522	3.8e-06
	CD630_21040	CD2104		ABC-type transport system, permease	1.04001	0.000187017	-1.04202	0.014194
	CD630_21070	CD2107	pbuG	Xanthine/uracil/thiamine/ascorbate permease family protein	1.2016	2.39e-15	-2.2866	1.88e-23
	CD630_21100	CD2110	tal1	Putative transaldolaseC-like	2.52479	8.75e-45	-1.50136	7.69e-10
	CD630_21680	CD2168	hcp	Hydroxylamine reductase	1.10919	2.8e-06	-1.43843	3.37e-07
	CD630_21690	CD2169		Putative iron-sulfur binding protein	1.87471	3.28e-06	-2.21819	3.09e-16
	CD630_27020	CD2702	brnQ	Branched-chain amino acid transport system II carrier protein	1.12818	6.07e-06	-1.4645	5.12e-05
	CD630_28400	CD2840	serS2	Seryl-tRNA synthetase 1	1.00899	4.3e-07	-1.26667	1.88e-06
	CD630_33310	CD3331	CD630_33310	Putative conjugative transposon protein Tn916-like, CTn6-Orf7	1.05177	0.000198542	-1.30563	0.00535989
	CD630_34410	CD3441	patB3	Putative pyridoxal phosphate-dependent transferase (PLP-dependent transferase)	1.04684	3.8e-06	-1.03761	0.0248319
	CD630_06170	CD0617		Putative membrane protein	-1.57046	0.00916542	1.33508	0.0475358
	CD630_07170	CD0717	cooC	Bifunctional carbon monoxide dehydrogenase/acetyl-CoA synthase, accessory protein	-1.28693	1.6e-37	1.13814	4.49e-05
	CD630_08320	CD0832		Trans-homoaconitate synthase	-1.51678	7.24e-15	1.53903	0.00153584
	CD630_08330	CD0833	acnB	Aconitate hydratase (Citrate hydro-lyase)	-1.2261	1.66e-08	2.31836	1.76e-11
	CD630_08340	CD0834	icd	Isocitrate dehydrogenase NAD-dependent	-1.26993	1.1e-09	2.58892	5.4e-10
	CD630_08540	CD0854	oppC		-1.26059	7.7e-56	1.17168	1.11e-07
	CD630_08730	CD0873		ABC-type transport system sugar-family extracellular solute-binding lipoprotein	-1.41062	4.4e-07	1.7732	4.25e-09
	CD630_08740	CD0874		ABC-type transport system, sugar-family ATP-binding protein	-1.64821	1.29e-12	1.96168	5.69e-12
	CD630_08750	CD0875	CD630_08750	ABC-type transport system, sugar-family permease	-1.41245	8.34e-10	1.9023	4.9e-08
	CD630_08780	CD0878		ABC-type transport system, sugar-family permease	-1.55098	7.64e-12	1.45348	0.00012045
	CD630_10850	CD1085		Putative membrane protein	-2.23928	8.47e-43	1.07353	0.000390499
	CD630_10860	CD1086		Putative peptidase, M20D family	-2.31662	2.11e-56	1.56965	2.1e-05
	CD630_18330	CD1833	aroB	3-dehydroquinate synthase	-1.02293	3.95e-13	1.31162	8.65e-05
	CD630_18450	CD1845	CD630_18450	Putative membrane protein Tn1549-like, CTn5-Orf1	-1.12753	0.000493759	2.44809	0.000987263
	CD630_18460	CD1846	CD630_18460	Putative conjugative transposon protein Tn1549-like, CTn5-Orf2	-1.14765	8.74e-09	3.16584	1.45e-06
	CD630_SQ1296	SQ1296		ncRNA IGR	-1.28994	0.00984496	1.75201	0.0297106
	CD630_21130	CD2113		Two-component sensor histidine kinase	-1.17411	6.47e-11	1.31523	0.00551151
	CD630_23590	CD2359		Putative hydrolase, HAD superfamily, subfamily IIB	-1.31722	7.4e-12	1.43957	0.00763122
	CD630_25100	CD2510		PTS system, glucose-like IIBC component	-1.04613	1.86e-10	1.55078	1.87e-06
	CD630_25110	CD2511		Transcription antiterminator, PTS operon regulator	-1.23246	2.21e-06	1.85157	0.0045616
	CD630_25120	CD2512		PTS system, glucose-like IIA component	-1.52613	4.51e-07	1.44012	0.0103391
	CD630_30970	CD3097	bglF2	PTS system, beta-glucoside-specific IIABC component	-1.28957	1.74e-11	1.46719	0.0248319
	CD630_31360	CD3136	bglA5	6-phospho-beta-glucosidase	-1.30385	9.43e-08	3.28207	1.26e-19
	CD630_31370	CD3137	bglF5	PTS system, beta-glucoside-specific IIABC component	-1.27456	5.6e-09	3.98055	2.85e-29
	CD630_31380	CD3138	bglG4	Transcription antiterminator, PTS operon regulator	-1.38089	1.04e-08	1.88824	1.73e-06
	CD630_31800	CD3180		Putative purine permease	-1.19245	4.34e-08	1.53826	6.01e-05
	CD630_31810	CD3181		Putative amidohydrolase	-1.25117	1.12e-08	1.1666	0.00404975
	CD630_31820	CD3182		Putative D-aminoacylase	-1.2838	9.67e-13	1.80718	7.81e-06
	CD630_31830	CD3183		Putative peptidase, M20 family	-1.3049	2.99e-13	1.48374	0.000899262
	CD630_31840	CD3184	dpaL2	Diaminopropionate ammonia-lyase	-1.70868	4.38e-15	1.80901	0.000823043
	CD630_31870	CD3187	tdcF	Putative regulatory endoribonuclease	-1.03756	4.64e-15	2.51036	3.92e-05
	CD630_32300	CD3230	bclA2	Exosporium glycoprotein	-1.07922	0.00566777	2.66251	0.00156104
	CD630_32320	CD3232		Cysteine desulfidase	-3.46307	2.13e-17	1.09844	0.00148942
