## Supplementary Table S5 for "The cell wall lipoprotein CD1687 acts as a DNA binding protein during deoxycholate-induced biofilm formation in *Clostridioides difficile*"

### Sheet: Feuil1
TableS5: Protein isolated by pull-down
Gene ID	Short ID	Name	Product	Regulation
				630Δerm/Δ1687 in DOC		630Δerm pRPF185-CD1687 / 630Δerm pRPF185
				log2(FC)	p.value	log2(FC)	p.value
Membrane
CD630_07470	CD0747		Putative lipoprotein	0.415059	0.00102593	0.206594	0.651319
CD630_26670	CD2667	ptsG-BC	PTS system, glucose-specific IIBC component	-0.0136474	0.960382	1.71703	1.83e-10
CD630_26930	CD2693		Sodium:dicarboxylate symporter family protein	-0.295936	0.0612769	-0.506972	0.0663955
CD630_27660	CD2766		Surface-anchoring factors, LytR-CpsA-Psr-like protein	-0.176894	0.204664	1.04471	0.00653091
Secreted
CD630_08690	CD0869	modA	ABC-type transport system, molybdenum-specific extracellular solute-binding protein	0.922222	1.3e-11	-0.449107	0.162425
CD630_21770	CD2177		ABC-type transport system, cystine/aminoacid-family extracellular solute-binding protein	0.527297	0.00223446	-0.673939	0.0182724
CD630_28780	CD2878	fhuD	ABC-type transport system, ferrichrome-specific extracellular solute-binding protein	-1.67981	0.484371	-0.00687584	0.994508
CD630_06890	CD0689		Putative nucleotide phosphodiesterase	0.233233	0.133585	0.665243	0.0521934
CD630_19790	CD1979		ABC-type transport system, extracellular solute-binding protein	-0.0123835	0.943745	0.440091	0.160256
Flagella
CD630_02280	CD0228	fliN	Flagellar motor switch protein FliN	-0.327109	0.102743	0.471934	0.571408
Cytoplasm
CD630_24480	CD2448		Putative MiaB-like tRNA modifying enzyme	0.307386	0.0759871	0.0777852	0.892282
CD630_00370	CD0037	acoB	Acetoin dehydrogenase E1 component (TPP-dependent beta subunit)	2.16936	1.26e-27	1.81225	0.000371413
CD630_30290	CD3029	malY	Bifunctional protein: cystathionine beta-lyase / repressor	-0.338226	0.116981	1.43349	1.24e-05
CD630_31330	CD3133		Transcription antiterminator, PTS operon regulator	-0.363976	0.0893744	-0.197921	0.964948
CD630_31360	CD3136	bglA	6-phospho-beta-glucosidase	-1.30385	9.43e-08	3.28207	1.26e-19
CD630_31380	CD3138	bglG	Transcription antiterminator, PTS operon regulator	-1.38089	1.04e-08	1.88824	1.73e-06
CD630_28190	CD2819		Putative amino acid racemase	1.04248	1.88e-09	0.455763	0.23812
CD630_32810	CD3281	proC	Pyrroline-5-carboxylate reductase	0.559683	0.0027104	1.11887	0.00158153
CD630_25150	CD2515		Putative L-aspartate-beta-decarboxylase	0.171988	0.403691	0.199173	0.651237
CD630_32230	CD3223	dapA2	Dihydrodipicolinate synthase 2	-0.195936	0.422845	0.709567	0.0355891
CD630_24910	CD2491	pmi	Mannose-6-phosphate isomerase (Phosphomannose isomerase) (PMI) (Phosphohexomutase)	0.0229359	0.929738	0.246226	0.569041
CD630_34350	CD3435	cobQ	Cobyric acid synthase CobQ	0.0910768	0.652014	0.88297	0.00514093
CD630_24400	CD2440		Putative metal-dependent hydrolase	-0.112052	0.534934	0.667089	0.211035
CD630_12010	CD1201	nusB	N utilization substance protein B homolog (Protein NusB)	0.228378	0.150511	-1.23785	0.00289673
CD630_26680	CD2668		Transcription antiterminator, licT family	-0.160992	0.613819	0.420821	0.323321
CD630_34630	CD3463	alr2	Alanine racemase 2	0.978335	1.57e-20	0.613204	0.00539466
CD630_14090	CD1409		Putative competence-damage inducible protein, CinA family	-0.0900016	0.537995	1.3656	0.000409683
CD630_01930	CD0193	groS	10 kDa chaperonin (Protein Cpn10) (GroES protein)	-1.35999	0.00234444	0.740947	0.0185465
CD630_10530	CD1053		Putative aminoacyl-tRNA synthetase-associated domain	0.140577	0.348955	0.954798	0.0191074
CD630_06860	CD0686	rpmI	50S ribosomal protein L35	0.121284	0.708797	-0.0197627	0.963619
CD630_26950	CD2695	asnA	Aspartate--ammonia ligase (Asparagine synthetase A)	0.756256	1.39e-07	1.13281	0.00408937
CD630_06990	CD0699	pheS	Phenylalanyl-tRNA synthetase alpha chain (Phenylalanine--tRNA ligase alpha chain) (PheRS)	0.58511	0.00336253	2.16561	9.94e-09
CD630_28630	CD2863	dltA	Transcriptional regulator, sigma-54-dependent	-0.441715	0.0477625	0.676864	0.467854
Unknown
CD630_22090	CD2209		Putative GTP-binding protein, HflX type	-0.107462	0.576813	-0.519558	0.263375
CD630_11640	CD1164	obgE	Spo0B-associated GTP-binding protein	-0.248986	0.00448823	-2.29757	2.57e-19
CD630_12200	CD1220	nudF	Putative hydrolase, NUDIX family	-0.372002	0.00789133	0.270972	0.648985
CD630_10030	CD1003	fumA	Fumarate hydratase class I, subunit A	0.789619	2.98e-10	1.00299	0.0144532
CD630_12320	CD1232		Putative lipoprotein	0.746795	8.86e-08	1.33373	0.00206046
CD630_08980	CD0898		Conserved hypothetical protein, DUF1846-family	-0.267789	0.126088	0.0898681	0.819372
CD630_34300	CD3430	cbiC		0.070508	0.727292	2.02674	9.84e-06
CD630_07950	CD0795			-0.0262338	0.897068	0.764301	0.00225931
CD630_04380	CD0438			0.124997	0.674711	-0.361081	0.653136
